# Natural and synthetic inhibitors of a phage-encoded quorum-sensing receptor affect phage-host dynamics in mixed bacterial communities

**DOI:** 10.1101/2022.10.18.512784

**Authors:** Justin E. Silpe, Olivia P. Duddy, Bonnie L. Bassler

**Affiliations:** Department of Molecular Biology, Princeton University, Princeton, NJ, USA; Howard Hughes Medical Institute, Chevy Chase, MD, USA

## Abstract

Viruses that infect bacteria, called phages, shape the composition of bacterial communities and are important drivers of bacterial evolution. We recently showed that temperate phages, when residing in bacteria (i.e., prophages), are capable of manipulating the bacterial cell-to-cell communication process called quorum sensing (QS). QS relies on the production, release, and population-wide detection of signaling molecules called autoinducers (AI). Gram-negative bacteria commonly employ *N*-acyl homoserine lactones (HSL) as AIs that are detected by LuxR-type QS receptors. Phage ARM81ld is a prophage of the aquatic bacterium *Aeromonas* sp. ARM81, and it encodes a homolog of a bacterial LuxR, called LuxR_ARM81ld_. LuxR_ARM81ld_ detects host *Aeromonas*-produced C4-HSL, and in response, activates the phage lytic program, triggering death of its host and release of viral particles. Here, we show that phage LuxR_ARM81ld_ activity is modulated by non-cognate HSL ligands and by a synthetic small molecule inhibitor. We determine that HSLs with acyl chain lengths equal to or longer than C8 antagonize LuxR_ARM81ld_. For example, the C8-HSL AI produced by *Vibrio fischeri* that co-exists with *Aeromonads* in marine environments, binds to and inhibits LuxR_ARM81ld_, and consequently, protects the host from lysis. Co-culture of *V. fischeri* with the *Aeromonas* sp. ARM81 lysogen suppresses phage ARM81ld virion production. We propose that the cell density and species composition of the bacterial community could determine outcomes in bacterial-phage partnerships.

**SIGNIFICANCE:** Bacteria use the cell-to-cell communication process called quorum sensing to orchestrate group behaviors. Quorum sensing relies on extracellular molecules called autoinducers. Bacteria-infecting viruses (phages) can possess homologs of bacterial quorum-sensing receptors that detect autoinducers to control lysis-lysogeny transitions. We show that a phage LuxR-type quorum-sensing receptor is activated by the autoinducer produced by its host bacterium and is inhibited by non-cognate autoinducers made by bacteria that naturally co-exist with the phage’s host and by a synthetic quorum-sensing inhibitor. Our findings demonstrate that microbial community composition, mediated through quorum-sensing-communication, influences phage lysis-lysogeny transitions. These results deepen the understanding of host-phage interactions in communities and could inspire new phage-specific, quorum-sensing interventions.
