## Supplementary material for "Natural and synthetic inhibitors of a phage-encoded quorum-sensing receptor affect phage-host dynamics in mixed bacterial communities": Table S1

### Sheet: Sheet1
	Table S1 Strains used in this study
	Strain	Genotype	Reference
	E. coli TOP10	F– mcrA Δ(mrr-hsdRMS-mcrBC) φ80lacZΔM15 ΔlacX74 recA1 araD139 Δ(ara-leu)7697 galU galK λ– rpsL(StrR) endA1 nupG	Invitrogen
	E. coli BL21	fhuA2 [lon] ompT gal [dcm] ΔhsdS	Invitrogen
	Aeromonas sp. ARM81 (JSS-3155)	WT	(Dziewit and Radlinska, 2016)
	Aeromonas sp. ARM81 (JSS-3388)	ΔahyI	This study
	Vibrio fischeri ES114	WT	Bassler Lab strain collection
		ΔluxI	Bassler Lab strain collection
		ΔainS	Bassler Lab strain collection
		ΔluxI ΔainS	Bassler Lab strain collection
