## Supplementary material for "Natural and synthetic inhibitors of a phage-encoded quorum-sensing receptor affect phage-host dynamics in mixed bacterial communities": Table S2

### Sheet: Sheet1
	Table S2 Primers and gBlocks used in this study
	Name	Sequence (5 - 3)	Purpose; Template
	JSO-2192	GTTTGCGGCCGCACGTTTTTACCCCCCCAAAGCC	ahyI upstream flanking DNA for insert into pFOG with NotI site; from Aeromonas sp. ARM81
	JSO-2193	TTAACACTCTGTTATTACAAATGAGCAAAAAAAGTCCCGGGA	ahyI upstream flanking DNA for insert into pFOG; from Aeromonas sp. ARM81
	JSO-2194	TTTGTAATAACAGAGTGTTAATT	dhfr cassette amplification; from EZ-DHFR Tn5
	JSO-2195	TTAATTAAGCCTGGCACAGCGG	dhfr cassette amplification; from EZ-DHFR Tn5
	JSO-2196	CGCTGTGCCAGGCTTAATTAACATTCATGCCTCTCCATTTCA	ahyI downstream flanking DNA for insert into pFOG; from Aeromonas sp. ARM81
	JSO-2197	GTTTTGTTTAAACACATGGGGATGCGTTCCTGTGA	ahyI downstream flanking DNA for insert into pFOG with PmeI site; from Aeromonas sp. ARM81
	JSO-1566	CATTAATTAACCTCCTGAATTCGGAAGCGAT	pT7 backbone amplification for Gibson assembly; pH6HTN plasmid
	JSO-2035	TAATAGTCAACCGCTGAGCAATAACTAGC	pT7 backbone amplification for Gibson assembly; pH6HTN plasmid
	JSO-2176	GCTTTGTATATGCCCCCACCTA	qPCR; phage ARM81ld
	JSO-2177	GCAATCAGACATCAGTGCCAAG	qPCR; phage ARM81ld
	JSO-2106	CTTCTCTTCCGAGCGTTACGAC	qPCR; ARM81 host (rpoB)
	JSO-2107	GGTCGATATCGTCCACTTCGTC	qPCR; ARM81 host (rpoB)
