## Supplementary material for "Natural and synthetic inhibitors of a phage-encoded quorum-sensing receptor affect phage-host dynamics in mixed bacterial communities": Table S3

### Sheet: Sheet1
	Table S3 Plasmids used in this study
	Plasmid name (informal)	Strain ID (formal)	Relevant fragment	Marker, Origin	Source
	pTetA-xreARM81ld-luxRARM81ld	JSS-3237	xreARM81ld-luxRARM81ld	Amp, pBR322	(Silpe et al., 2022)
	pTetA-xreARM81ld-luxRARM81ld	JSS-3326	xreARM81ld-luxRARM81ld	Cm, p15A	(Silpe et al., 2022)
	PsmORFARM81ld-lux	JSS-3235	PsmORFARM81ld-lux	Kan, p15A	(Silpe et al., 2022)
	pFOG-ΔahyI::dhfr	JSS-3387	ΔahyI::dhfr	Gent, oriR6kγ	This study
	pH6HTC-pT7-luxRARM81ld-HALO-HIS	JSS-1868	luxRARM81ld-HALO-HIS	Amp, pBR322	(Silpe and Bassler, 2019)
